# RNA-sequencing of human post-mortem hypothalamus and nucleus accumbens identifies expression profiles associated with obesity

**DOI:** 10.1101/2022.01.08.473382

**Authors:** Christian Wake, Julie A. Schneider, Thor D. Stein, Joli Bregu, Adam Labadorf, Ann McKee, Philip L. De Jager, David A. Bennett, Sudha Seshadri, Richard H. Myers, Anita L. DeStefano

## Abstract

Obesity, the accumulation of body fat to excess, may cause serious negative health effects, including increased risk of heart disease, type 2 diabetes, stroke and certain cancers. The biology of obesity is complex and not well understood, involving both environmental and genetic factors and affecting metabolic and endocrine mechanisms in tissues of the gut, adipose, and brain. Previous RNA sequencing studies have identified transcripts associated with obesity and body mass index in blood and fat, often using animal models, but RNA sequencing studies in human brain tissue related to obesity have not been previously undertaken. We conducted both large and small RNA sequencing of hypothalamus (207 samples) and nucleus accumbens (276 samples) from individuals defined as consistently obese (124 samples), consistently normal weight as controls (148 samples) or selected without respect to BMI and falling within neither case nor control definition (211 samples), based on longitudinal BMI measures. The samples were provided by three cohort studies with brain donation programs; the Framingham Heart Study (FHS), the Religious Orders Study (ROS) and the Rush Memory and Aging Project (MAP). For each brain region and large/small RNA sequencing set, differential expression of obesity, BMI, brain region and sex was performed. Analyses were done transcriptome-wide as well as with a priori defined sets of obesity or BMI-associated mRNAs and microRNAs (miRNAs). There are sixteen mRNAs and five microRNAs that are differentially expressed (adjusted p < 0.05) by obesity or BMI in these tissues, several of which were validated with qPCR data. The results include many that are BMI-associated, such as APOBR and CES1, as well as many associated with the immune system and some with addiction, such as the gene sets “cytokine signaling in immune system” and “opioid signaling”. In spite of the relatively large number of samples, our study was likely under-powered to detect other transcripts or miRNA with relevant but smaller effects.
