## Supplemental File 1 for "RNA-sequencing of human post-mortem hypothalamus and nucleus accumbens identifies expression profiles associated with obesity"

### Sheet: mRNA
	ensembl_ID	gene_name	Chr	Description	Sample_subset	DESeq2_log2FoldChange	DESeq2_baseMean	DESeq2_pvalue	DESeq2_padj	LIMMA_logFC	LIMMA_P.Value	LIMMA_adj.P.Val	LIMMA_padj_obesity_set
ENSG00000275395	ENSG00000275395	FCGBP	19	Fc fragment of IgG binding protein	Ob_Hypo_M_R3BNA	-1.6526	1360.41	5.26071e-09	0.000152429	-1.14195	1.77498e-06	0.0514301
ENSG00000275395-3					Ob_Hypo_M_R3B4	-1.47834	1271.18	1.89967e-07	0.00554458	-0.968325	1.34213e-05	0.194184
ENSG00000275395-2					Ob_Hypo_BothSex_R3BNA	-1.03618	1526.88	6.93243e-06	0.0401956	-0.426927	0.0100826	0.999631
ENSG00000152595	ENSG00000152595	MEPE	4	matrix extracellular phosphoglycoprotein	Ob_Hypo_F_R3BNA	-2.4893	26.5711	6.29217e-07	0.018207	-0.639772	0.0932455	0.699723
ENSG00000152595-2					Ob_Hypo_F_R3B4	-3.91713	61.8271	1.27483e-09	3.6937e-05	-0.648252	0.0965898	0.679048
ENSG00000181143	ENSG00000181143	MUC16	19	mucin 16, cell surface associated	Ob_Hypo_BothSex_R3BNA	-2.64871	5.27244	5.7608e-07	0.0167011	-0.0823069	0.702273	0.999631
ENSG00000227582	ENSG00000227582	ADGRF5P1	9	adhesion G protein-coupled receptor F5 pseudogene 1	Ob_Hypo_BothSex_R3BNA	1.42917	17.8934	1.85548e-06	0.0211173	0.635446	5.99007e-05	0.999631
ENSG00000169429	ENSG00000169429	CXCL8	4	C-X-C motif chemokine ligand 8	Ob_Hypo_BothSex_R3BNA	-1.55969	32.267	2.18522e-06	0.0211173	-0.487543	0.00682269	0.999631
ENSG00000198848	ENSG00000198848	CES1	16	carboxylesterase 1	Ob_Hypo_BothSex_R3BNA	-1.28733	20.2972	4.78279e-06	0.0346645	-0.535726	0.000366498	0.999631
ENSG00000155657	ENSG00000155657	TTN	2	titin	BMI_last_Hypo_F_R3BNA					0.0373142	1.31404e-07	0.00385512
ENSG00000155657-3					BMI_last_Hypo_F_R3B4					0.0389161	6.55143e-07	0.0193103
ENSG00000155657-2					Ob_Hypo_F_R3B4	0.724975	3170.27	2.55037e-06	0.0246315	0.456405	2.65474e-05	0.662886
ENSG00000158714	ENSG00000158714	SLAMF8	1	SLAM family member 8	Ob_Hypo_M_R3B4	-1.16504	31.4781	1.96273e-06	0.0286431	-0.64791	3.04325e-05	0.222058
ENSG00000123485	ENSG00000123485	HJURP	2	Holliday junction recognition protein	Ob_Hypo_M_R3B4	-2.02078	2.46495	8.93488e-06	0.0651956	-0.44717	1.52228e-06	0.0444307
ENSG00000172247	ENSG00000172247	C1QTNF4	11	C1q and TNF related 4	Ob_Hypo_M_R3B4	1.07841	53.6524	0.000159822	0.318158	0.489432	0.00550542	0.75566	0.464527
ENSG00000136535	ENSG00000136535	TBR1	2	T-box, brain 1	Ob_Hypo_F_R3B4	-3.43321	78.0093	6.91246e-07	0.0100141	-0.886149	0.0273867	0.667575
ENSG00000106366	ENSG00000106366	SERPINE1	7	serpin family E member 1	Ob_Hypo_F_R3B4	-1.5229	127.846	4.17813e-06	0.0273548	-0.748574	0.00103289	0.667575
ENSG00000173376	ENSG00000173376	NDNF	4	neuron derived neurotrophic factor	Ob_Hypo_F_R3B4	0.990462	192.337	4.72057e-06	0.0273548	0.598657	9.15146e-05	0.662886
ENSG00000184730	ENSG00000184730	APOBR	16	apolipoprotein B receptor	Ob_Hypo_BothSex_R3B4	-0.544892	54.1478	2.26799e-05	0.26122	-0.321472	9.80974e-05	0.999961	0.0305083
ENSG00000129204	ENSG00000129204	USP6	17	ubiquitin specific peptidase 6	Ob_Hypo_F_R6B4	1.78074	99.6125	3.42274e-11	9.76917e-07	1.03656	1.18293e-06	0.0337632
ENSG00000213430	ENSG00000213430	HSPD1P1	5	heat shock protein family D (Hsp60) member 1 pseudogene 1	Ob_Hypo_F_R6B4	-3.57096	183.028	6.24135e-08	0.000890703	-1.6771	0.00042725	0.429675

### Sheet: miRNA
	miRNA_ID	miRNA_name	Chr	Description	Sample_subset	DESeq2_log2FoldChange	DESeq2_baseMean	DESeq2_pvalue	DESeq2_padj	DESeq2_padj_obesity_set	LIMMA_logFC	LIMMA_P.Value	LIMMA_adj.P.Val	LIMMA_padj_obesity_set
MIMAT0000267	MIMAT0000267	hsa-miR-210-3p	11	hypoxia, cardiac disease, cancer, angiogenesis, negative regulation of vascular associated smooth muscle cell apoptotic process	Ob_Hypo_M_R3BNA	-0.453445	268.771	0.000113025	0.125796	0.0144671	-0.295371	0.00156549	0.580797	0.100191
					Ob_Hypo_M_R3B4	-0.493253	260.896	2.06825e-05	0.0232057	0.00264736	-0.328273	0.000380739	0.427189	0.0487346
MIMAT0000728	MIMAT0000728	hsa-miR-375-3p	2	extracellular space, negative regulation of protein kinase B signaling, negative regulation of sprouting angiogenesis, positive regulation of endothelial cell apoptotic process, RNA polymerase II complex binding	Ob_Hypo_BothSex_R3BNA	-1.06138	931.16	6.09085e-05	0.0679739	0.00779629	-0.401143	0.0183237	0.803738	0.84192
					Ob_Nuc_BothSex_R3B4	-1.03767	433.555	0.000387402	0.113412	0.0499748	-0.38394	0.0405144	0.65623	0.429069
MIMAT0000418	MIMAT0000418	hsa-miR-23b-3p	9	cardiac muscle cell proliferation, vascular permeability, cellular response to vascular endothelial growth factor stimulus	Ob_Nuc_F_R3BNA	-0.34424	8730.21	5.58467e-06	0.0065229		-0.239796	9.40455e-06	0.0109845
					BMI_last_Nuc_BothSex_R3BNA						-0.0135016	0.000236446	0.0259445
					BMI_last_Nuc_F_R3BNA						-0.0158797	3.99535e-05	0.0239921
MIMAT0003242	MIMAT0003242				Ob_Nuc_F_R3BNA	-0.996074	315.748	4.89316e-05	0.0208757		-0.598665	0.000427414	0.0491348
					BMI_last_Nuc_BothSex_R3BNA						-0.0398966	3.18368e-05	0.013241
					Ob_Nuc_BothSex_R3BNA	-0.82088	328.383	4.83441e-05	0.0279429		-0.513939	0.000301894	0.107586
MIMAT0003239	MIMAT0003239				Ob_Nuc_F_R3BNA	-0.460466	557.087	5.40709e-05	0.0208757		-0.305602	0.000130038	0.040098
					BMI_last_Nuc_BothSex_R3BNA						-0.0171015	0.000524262	0.0333044
MIMAT0004597	MIMAT0004597				Ob_Nuc_F_R3BNA	-0.240812	12392.4	0.000109719	0.0208757		-0.16571	0.000171652	0.040098
					BMI_last_Nuc_BothSex_R3BNA						-0.00898511	0.00116939	0.0430838
MIMAT0000417	MIMAT0000417	hsa-miR-15b-5p	3	cardiac muscle hypertrophy, negative regulation of cell proliferation and angiogenesis and transforming growth factor beta receptor signaling pathway	Ob_Nuc_F_R3BNA	-0.29671	270.097	0.000109753	0.0208757	0.0141582	-0.199136	0.000168286	0.040098	0.0108544
					BMI_last_Nuc_BothSex_R3BNA						-0.00952731	0.00156127	0.0473891	0.028772
MIMAT0005796	MIMAT0005796	hsa-miR-1271-5p	5		Ob_Nuc_F_R3BNA	-0.254855	294.485	0.000120467	0.0208757		-0.1702	0.000227383	0.0442638
					BMI_last_Nuc_BothSex_R3BNA						-0.00964981	0.000947455	0.0430838
MIMAT0028212	MIMAT0028212				Ob_Nuc_F_R3BNA	-1.18732	3.05413	0.000125111	0.0208757		-0.320766	0.000559163	0.0516074
					BMI_last_Nuc_BothSex_R3BNA						-0.0208058	0.000578763	0.0349283
					Ob_Nuc_BothSex_R3BNA	-0.939006	3.21218	8.55326e-05	0.0329586		-0.292983	0.000243872	0.107586
MIMAT0004672	MIMAT0004672	hsa-miR-106b-3p	7	cancer, extracellular space	Ob_Nuc_F_R3BNA	-0.205047	1165.38	0.000260471	0.0380287	0.0168004	-0.152284	0.00014539	0.040098	0.0108544
					BMI_last_Nuc_BothSex_R3BNA						-0.0103621	1.47088e-05	0.013241	0.00189744
					BMI_last_Nuc_F_R3BNA						-0.0121822	3.37715e-06	0.00405595	0.000435652
MIMAT0003885	MIMAT0003885				Ob_Nuc_F_R3BNA	-0.255975	198.045	0.000409909	0.053197		-0.176598	0.000385017	0.0491348
MIMAT0021129	MIMAT0021129				Ob_Nuc_F_R3BNA	-0.63567	7.33247	0.000853262	0.0766623		-0.314341	0.000462742	0.0491348
MIMAT0027556	MIMAT0027556				Ob_Nuc_F_R3BNA	-1.41421	0.927428	0.0010864	0.0857956		-0.214177	0.000453207	0.0491348
MIMAT0009451	MIMAT0009451				Ob_Nuc_F_R3BNA	-0.442645	21.8157	0.00117528	0.0857956		-0.284454	0.000375295	0.0491348
MIMAT0000095	MIMAT0000095	hsa-miR-96-5p	7	cellular response to cholesterol, negative regulation of vascular smooth muscle cell proliferation	Ob_Nuc_BothSex_R3BNA	-0.692149	26.5994	6.82988e-06	0.00789535		-0.306301	0.00058817	0.113321
					Ob_Nuc_BothSex_R3B4	-0.787633	28.9186	9.23101e-06	0.0108095		-0.327083	0.00132675	0.310159
					BMI_last_Nuc_BothSex_R3BNA						-0.0191422	0.00101999	0.0430838
MIMAT0000062	MIMAT0000062	hsa-let-7a-5p	9	deadenylation involved in gene silencing by mirNA, extracellular space	BMI_last_Nuc_BothSex_R3BNA						-0.0208247	3.29105e-05	0.013241	0.00212273
MIMAT0002171	MIMAT0002171				BMI_last_Nuc_BothSex_R3BNA						0.0143649	8.06167e-05	0.0206278
MIMAT0004763	MIMAT0004763				BMI_last_Nuc_BothSex_R3BNA						0.0106795	8.54507e-05	0.0206278
MIMAT0000730	MIMAT0000730				BMI_last_Nuc_BothSex_R3BNA						0.0133962	0.000133161	0.0259445
chr17_novelMiR_374	chr17_novelMiR_374				BMI_last_Nuc_BothSex_R3BNA						-0.0238578	0.000170893	0.0259445
MIMAT0000092_1	MIMAT0000092_1				BMI_last_Nuc_BothSex_R3BNA						-0.0185637	0.000190451	0.0259445
MIMAT0026640	MIMAT0026640				BMI_last_Nuc_BothSex_R3BNA						0.0213706	0.000216112	0.0259445
MIMAT0022482	MIMAT0022482				BMI_last_Nuc_BothSex_R3BNA						-0.0193651	0.000224047	0.0259445
MIMAT0000098	MIMAT0000098				BMI_last_Nuc_BothSex_R3BNA						-0.011375	0.000279227	0.0268282
MIMAT0003249	MIMAT0003249				BMI_last_Nuc_BothSex_R3BNA						-0.0261818	0.000310667	0.0268282
MIMAT0000429	MIMAT0000429				BMI_last_Nuc_BothSex_R3BNA						0.0163632	0.000311181	0.0268282
MIMAT0004924	MIMAT0004924				BMI_last_Nuc_BothSex_R3BNA						0.0185374	0.000445612	0.0333044
MIMAT0022692	MIMAT0022692				BMI_last_Nuc_BothSex_R3BNA						-0.0182063	0.000469234	0.0333044
MIMAT0041622	MIMAT0041622	hsa-miR-10395-3p	19		BMI_last_Nuc_BothSex_R3BNA						-0.0218424	0.000500183	0.0333044
MIMAT0020925	MIMAT0020925				BMI_last_Nuc_BothSex_R3BNA						-0.0173824	0.000507146	0.0333044
MIMAT0000081	MIMAT0000081	hsa-miR-25-3p	7	extracellular space, negative regulation of cardiac muscle tissue growth/hypertrophy in response to stress	BMI_last_Nuc_BothSex_R3BNA						-0.011525	0.000650522	0.0373896
chr5_novelMiR_530	chr5_novelMiR_530				BMI_last_Nuc_BothSex_R3BNA						-0.0215096	0.000710447	0.0389777
MIMAT0002891	MIMAT0002891				BMI_last_Nuc_BothSex_R3BNA						-0.0158526	0.000776884	0.0407695
MIMAT0010195	MIMAT0010195	hsa-let-7a-2-3p	11		BMI_last_Nuc_BothSex_R3BNA						-0.0141028	0.00101661	0.0430838	0.028772
MIMAT0000419	MIMAT0000419				BMI_last_Nuc_BothSex_R3BNA						-0.0120126	0.0010391	0.0430838
MIMAT0000062_1	MIMAT0000062_1	hsa-let-7a-5p	11	deadenylation involved in gene silencing by miRNA, extracellular space	BMI_last_Nuc_BothSex_R3BNA						-0.00851077	0.00105508	0.0430838	0.028772
MIMAT0004675	MIMAT0004675				BMI_last_Nuc_BothSex_R3BNA						-0.0216123	0.00110993	0.0430838
MIMAT0019939	MIMAT0019939				BMI_last_Nuc_BothSex_R3BNA						-0.0188902	0.00111037	0.0430838
MIMAT0004484	MIMAT0004484	hsa-let-7d-3p	9	extracellular space	BMI_last_Nuc_BothSex_R3BNA						-0.00650036	0.0011792	0.0430838	0.028772
MIMAT0022705	MIMAT0022705	hsa-miR-539-3p	9		BMI_last_Nuc_BothSex_R3BNA						0.00967163	0.00118852	0.0430838
MIMAT0022708	MIMAT0022708				BMI_last_Nuc_BothSex_R3BNA						-0.0180518	0.00121363	0.0430838
MIMAT0019973	MIMAT0019973				BMI_last_Nuc_BothSex_R3BNA						-0.0141671	0.00136899	0.0472106
MIMAT0005577	MIMAT0005577				BMI_last_Nuc_BothSex_R3BNA						-0.00948178	0.00142014	0.0473891
MIMAT0000062_2	MIMAT0000062_2	hsa-let-7a-5p	21	deadenylation involved in gene silencing by miRNA, extracellular space	BMI_last_Nuc_BothSex_R3BNA						-0.0126514	0.00152273	0.0473891	0.028772
MIMAT0019697	MIMAT0019697				BMI_last_Nuc_BothSex_R3BNA						-0.0141909	0.00152554	0.0473891
MIMAT0027507	MIMAT0027507	hsa-miR-6803-3p	19		BMI_last_Nuc_BothSex_R3BNA						-0.0131369	0.00159935	0.0473891
MIMAT0031893	MIMAT0031893				BMI_last_Nuc_BothSex_R3BNA						-0.0138359	0.00160974	0.0473891
MIMAT0022283	MIMAT0022283				BMI_last_Nuc_BothSex_R3BNA						-0.0213422	0.00166408	0.0478225
MIMAT0004814	MIMAT0004814				BMI_last_Nuc_BothSex_R3BNA						0.00753282	0.0017411	0.0488722
MIMAT0000063	MIMAT0000063	hsa-let-7b-5p	22	negative regulation of autophagy and hydrogen peroxide-mediated programmed cell death, cellular response to reactive oxygen species, negative reulgation of cysteine-type endopeptidase activity involved in apoptotic process, positive regulation of angiogenesis and ERK1 and ERK2 cascade	BMI_last_Nuc_BothSex_R3BNA						-0.00678775	0.00288544	0.0611561	0.0465277
MIMAT0004701	MIMAT0004701	hsa-miR-338-5p	17		BMI_last_Nuc_BothSex_R3BNA						-0.0155079	0.00333223	0.0665601	0.047762
MIMAT0000100_1	MIMAT0000100_1	hsa-miR-29b-3p	1	negative regulation of cell proliferation	BMI_last_Nuc_BothSex_R3BNA						0.0224184	0.0037529	0.0685233	0.0484124
MIMAT0000254	MIMAT0000254	hsa-miR-10b-5p	2	positive regulation of vascular endothelial growth factor receptor signaling pathway, positive regulation of blood vessel endothelial cell proliferation involved in sprouting angiogenesis, extracellular space	Ob_Hypo_BothSex_R3B4	0.779178	1390.95	8.22525e-05	0.0913003	0.0105283	0.337158	0.00940621	0.983174	0.43965
MIMAT0000421	MIMAT0000421	hsa-miR-122-5p	18	extracellular space, extracellular exosome	Ob_Nuc_F_R3B4	1.13205	82.5202	0.00010537	0.123599	0.0135927	0.44474	0.0140864	0.328843	0.245178
