## Supplemental File 2 for "RNA-sequencing of human post-mortem hypothalamus and nucleus accumbens identifies expression profiles associated with obesity"

### Sheet: mRNA_Filter_RIN3BraakNA
Test	Sample_Set	N_total	N_control/hypo/male	N_case/NucAcc/female	Covariates	DESeq2_N_results	LIMMA_N_results	Overlap
Obesity	Hypothalamus/Male	34	14	20	RIN, Phase, Braak	1	0	0
Obesity	Hypothalamus/Female	72	45	27	RIN, Phase, Braak, Age_Death, Study	1	0	0
Obesity	Hypothalamus/BothSexes	106	59	47	RIN, Phase, Braak, Age_Death, Study	5	0	0
Obesity	NucAcc/Male	40	18	22	RIN, Phase, Braak, Age_Death	0	0	0
Obesity	NucAcc/Female	96	56	40	RIN, Phase, Braak	0	0	0
Obesity	NucAcc/BothSexes	136	74	62	RIN, Phase, Braak	0	0	0
BMI_last	Hypothalamus/Male	60	14	20	RIN, Phase, Braak		0
BMI_last	Hypothalamus/Female	112	45	27	RIN, Phase, Braak, Age_Death, Study		1
BMI_last	Hypothalamus/BothSexes	172	59	47	RIN, Braak, Age_Death, Study, Batch, Sex		0
BMI_last	NucAcc/Male	105	18	22	RIN, Braak, Age_Death, Study, Batch		0
BMI_last	NucAcc/Female	157	56	40	RIN, Phase, Braak, Age_Death, Study		0
BMI_last	NucAcc/BothSexes	262	74	62	RIN, Braak, Age_Death, Study, Batch, Sex		0
Brain_region	Controls/Male	32	14	18	RIN, Phase, Braak	6005	6170	5566
Brain_region	Controls/Female	101	45	56	RIN, Phase, Braak	15591	15724	15177
Brain_region	Controls/BothSexes	133	59	74	RIN, Phase, Braak	17016	17055	16519
Brain_region	Cases/Male	42	20	22	RIN, Phase, Braak	8009	8090	7586
Brain_region	Cases/Female	67	27	40	RIN, Phase, Braak	15664	15959	15336
Brain_region	Cases/BothSexes	109	47	62	RIN, Phase, Braak	16664	16792	16254
Brain_region	BothStatuses/Male	165	60	105	RIN, Braak, Age_Death, Study, Batch	12893	13619	12243
Brain_region	BothStatuses/Female	269	112	157	RIN, Braak, Age_Death, Study, Batch	19669	19858	19140
Brain_region	BothStatuses/BothSexes	434	172	262	RIN, Braak, Age_Death, Study, Batch, Sex, Obesity	20564	20846	19970
Sex	Hypothalamus/Controls	59	14	45	RIN, Phase, Braak, Age_Death, Study	40	29	26
Sex	Hypothalamus/Cases	47	20	27	RIN, Phase, Braak	57	36	36
Sex	Hypothalamus/BothStatuses	172	60	112	RIN, Braak, Age_Death, Study, Batch, Obesity	71	87	61
Sex	NucAcc/Controls	74	18	56	RIN, Phase, Braak	109	42	41
Sex	NucAcc/Cases	62	22	40	RIN, Phase, Braak	38	30	29
Sex	NucAcc/BothStatuses	262	105	157	RIN, Braak, Age_Death, Study, Batch, Obesity	693	570	356

### Sheet: mRNA_Filter_RIN3Braak4
Test	Sample_Set	N_total	N_control/hypo/male	N_case/NucAcc/female	Covariates	DESeq2_N_results	LIMMA_N_results	Overlap
Obesity	Hypothalamus/Male	29	10	19	RIN, Phase	2	1	0
Obesity	Hypothalamus/Female	52	30	22	RIN, Phase	5	0	0
Obesity	Hypothalamus/BothSexes	81	40	41	RIN, Phase	0	0	0
Obesity	NucAcc/Male	33	13	20	RIN, Phase, Age_Death	0	0	0
Obesity	NucAcc/Female	68	36	32	RIN, Phase	0	0	0
Obesity	NucAcc/BothSexes	101	49	52	RIN, Phase	0	0	0
BMI_last	Hypothalamus/Male	50	10	19	RIN, Phase		0
BMI_last	Hypothalamus/Female	81	30	22	RIN, Phase, Age_Death		1
BMI_last	Hypothalamus/BothSexes	131	40	41	RIN, Phase, Age_Death, Study		0
BMI_last	NucAcc/Male	85	13	20	RIN, Phase, Age_Death, Study		0
BMI_last	NucAcc/Female	113	36	32	RIN, Phase, Age_Death		0
BMI_last	NucAcc/BothSexes	198	49	52	RIN, Age_Death, Study, Batch, Sex		0
Brain_region	Controls/Male	23	10	13	RIN, Phase	6021	6400	5570
Brain_region	Controls/Female	66	30	36	RIN, Phase	12176	12298	11697
Brain_region	Controls/BothSexes	89	40	49	RIN, Phase	14274	14403	13721
Brain_region	Cases/Male	39	19	20	RIN, Phase	7983	8082	7533
Brain_region	Cases/Female	54	22	32	RIN, Phase	14393	14817	14088
Brain_region	Cases/BothSexes	93	41	52	RIN, Phase	15893	16181	15541
Brain_region	BothStatuses/Male	135	50	85	RIN, Phase, Age_Death, Study	12458	13555	11808
Brain_region	BothStatuses/Female	194	81	113	RIN, Phase, Age_Death, Study	17751	18297	17239
Brain_region	BothStatuses/BothSexes	329	131	198	RIN, Age_Death, Study, Batch	19391	19900	18834
Sex	Hypothalamus/Controls	40	10	30	RIN, Phase	56	24	23
Sex	Hypothalamus/Cases	41	19	22	RIN, Phase	46	34	31
Sex	Hypothalamus/BothStatuses	131	50	81	RIN, Phase, Age_Death, Study	61	52	46
Sex	NucAcc/Controls	49	13	36	RIN, Phase	31	26	25
Sex	NucAcc/Cases	52	20	32	RIN, Phase	41	36	35
Sex	NucAcc/BothStatuses	198	85	113	RIN, Age_Death, Study, Batch, Obesity	565	119	106

### Sheet: mRNA_Filter_RIN6Braak4
Test	Sample_Set	N_total	N_control/hypo/male	N_case/NucAcc/female	Covariates	DESeq2_N_results	LIMMA_N_results	Overlap
Obesity	Hypothalamus/Male	10	3	7	RIN	190
Obesity	Hypothalamus/Female	18	10	8	RIN, Phase	2	1	1
Obesity	Hypothalamus/BothSexes	28	13	15	RIN, Phase	0	0	0
Obesity	NucAcc/Male	26	10	16	RIN, Phase	0	0	0
Obesity	NucAcc/Female	50	26	24	RIN, Phase	0	0	0
Obesity	NucAcc/BothSexes	76	36	40	RIN, Phase	0	0	0
BMI_last	Hypothalamus/Male	20	3	7	RIN, Phase		0
BMI_last	Hypothalamus/Female	28	10	8	RIN, Phase		0
BMI_last	Hypothalamus/BothSexes	48	13	15	RIN, Phase		0
BMI_last	NucAcc/Male	62	10	16	RIN, Phase, Age_Death, Study		0
BMI_last	NucAcc/Female	77	26	24	RIN, Phase, Age_Death, Study		0
BMI_last	NucAcc/BothSexes	139	36	40	RIN, Age_Death, Study, Batch, Sex		0
Brain_region	Controls/Male	13	3	10	RIN, Phase	1238	997	802
Brain_region	Controls/Female	36	10	26	RIN, Phase	8771	9601	8538
Brain_region	Controls/BothSexes	49	13	36	RIN, Phase	10509	11134	10173
Brain_region	Cases/Male	23	7	16	RIN, Phase	3490	4061	3284
Brain_region	Cases/Female	32	8	24	RIN, Phase	11842	12621	11602
Brain_region	Cases/BothSexes	55	15	40	RIN, Phase	13169	13826	12931
Brain_region	BothStatuses/Male	82	20	62	RIN, Phase	9446	9719	9031
Brain_region	BothStatuses/Female	105	28	77	RIN, Phase	15138	15501	14813
Brain_region	BothStatuses/BothSexes	187	48	139	RIN, Age_Death, Study, Batch	16995	17080	16291
Sex	Hypothalamus/Controls	13	3	10	RIN	87
Sex	Hypothalamus/Cases	15	7	8	RIN, Phase	24	24	21
Sex	Hypothalamus/BothStatuses	48	20	28	RIN, Phase	29	27	26
Sex	NucAcc/Controls	36	10	26	RIN, Phase	18	20	18
Sex	NucAcc/Cases	40	16	24	RIN, Phase	39	31	31
Sex	NucAcc/BothStatuses	139	62	77	RIN, Age_Death, Study, Batch, Obesity	474	1270	311

### Sheet: miRNA_Filter_RIN3BraakNA
Test	Sample_Set	N_total	N_control/hypo/male	N_case/NucAcc/female	Covariates	DESeq2_N_results	LIMMA_N_results	Overlap
Obesity	Hypothalamus/Male	32	12	20	RIN, Phase, Braak	0	0	0
Obesity	Hypothalamus/Female	70	43	27	RIN, Phase, Braak, Age_Death	0	0	0
Obesity	Hypothalamus/BothSexes	102	55	47	RIN, Phase, Braak, Age_Death, Study, Sex	0	0	0
Obesity	NucAcc/Male	41	20	21	RIN, Phase, Braak	0	0	0
Obesity	NucAcc/Female	93	54	39	RIN, Phase, Braak	8	11	7
Obesity	NucAcc/BothSexes	134	74	60	RIN, Phase, Braak	3	0	0
BMI_last	Hypothalamus/Male	58	12	20	RIN, Phase, Braak		0
BMI_last	Hypothalamus/Female	110	43	27	RIN, Braak, Age_Death, Study, Batch		0
BMI_last	Hypothalamus/BothSexes	168	55	47	RIN, Phase, Braak, Age_Death, Study, Sex		0
BMI_last	NucAcc/Male	105	20	21	RIN, Braak, Age_Death, Batch		0
BMI_last	NucAcc/Female	150	54	39	RIN, Braak, Age_Death, Study, Batch		2
BMI_last	NucAcc/BothSexes	255	74	60	RIN, Braak, Age_Death, Study, Batch, Sex		43
Brain_region	Controls/Male	32	12	20	RIN, Phase, Braak	327	348	309
Brain_region	Controls/Female	97	43	54	RIN, Phase, Braak	545	542	513
Brain_region	Controls/BothSexes	129	55	74	RIN, Phase, Braak	643	636	613
Brain_region	Cases/Male	41	20	21	RIN, Phase, Braak	291	287	263
Brain_region	Cases/Female	66	27	39	RIN, Phase, Braak	626	627	602
Brain_region	Cases/BothSexes	107	47	60	RIN, Phase, Braak	683	679	658
Brain_region	BothStatuses/Male	163	58	105	RIN, Phase, Braak	650	645	624
Brain_region	BothStatuses/Female	260	110	150	RIN, Phase, Braak, Age_Death, Study, Obesity	820	813	788
Brain_region	BothStatuses/BothSexes	423	168	255	RIN, Phase, Braak, Age_Death, Study, Obesity	871	858	838
Sex	Hypothalamus/Controls	55	12	43	RIN, Phase, Braak, Age_Death	0	0	0
Sex	Hypothalamus/Cases	47	20	27	RIN, Phase, Braak	1	1	1
Sex	Hypothalamus/BothStatuses	168	58	110	RIN, Braak, Age_Death, Study, Batch, Obesity	2	3	1
Sex	NucAcc/Controls	74	20	54	RIN, Phase, Braak	0	0	0
Sex	NucAcc/Cases	60	21	39	RIN, Phase, Braak	1	1	1
Sex	NucAcc/BothStatuses	255	105	150	RIN, Braak, Age_Death, Study, Batch, Obesity	48	88	43

### Sheet: miRNA_Filter_RIN3Braak4
Test	Sample_Set	N_total	N_control/hypo/male	N_case/NucAcc/female	Covariates	DESeq2_N_results	LIMMA_N_results	Overlap
Obesity	Hypothalamus/Male	29	10	19	RIN, Phase	1	0	0
Obesity	Hypothalamus/Female	52	30	22	RIN, Phase	0	0	0
Obesity	Hypothalamus/BothSexes	81	40	41	RIN, Phase	0	0	0
Obesity	NucAcc/Male	35	15	20	RIN, Phase	0	0	0
Obesity	NucAcc/Female	66	35	31	RIN, Phase	0	0	0
Obesity	NucAcc/BothSexes	101	50	51	RIN, Phase	1	0	0
BMI_last	Hypothalamus/Male	50	10	19	RIN, Phase		0
BMI_last	Hypothalamus/Female	82	30	22	RIN, Phase		0
BMI_last	Hypothalamus/BothSexes	132	40	41	RIN, Phase, Study		0
BMI_last	NucAcc/Male	85	15	20	RIN, Phase, Age_Death		0
BMI_last	NucAcc/Female	108	35	31	RIN, Age_Death, Batch		0
BMI_last	NucAcc/BothSexes	193	50	51	RIN, Age_Death, Study, Batch, Sex		0
Brain_region	Controls/Male	25	10	15	RIN, Phase	293	308	267
Brain_region	Controls/Female	65	30	35	RIN, Phase	456	441	422
Brain_region	Controls/BothSexes	90	40	50	RIN, Phase	533	526	502
Brain_region	Cases/Male	39	19	20	RIN, Phase	281	270	251
Brain_region	Cases/Female	53	22	31	RIN, Phase	559	578	536
Brain_region	Cases/BothSexes	92	41	51	RIN, Phase	633	632	605
Brain_region	BothStatuses/Male	135	50	85	RIN, Phase	557	560	531
Brain_region	BothStatuses/Female	190	82	108	RIN, Phase	779	773	752
Brain_region	BothStatuses/BothSexes	325	132	193	RIN, Phase, Study, Obesity	830	815	793
Sex	Hypothalamus/Controls	40	10	30	RIN, Phase	0	0	0
Sex	Hypothalamus/Cases	41	19	22	RIN, Phase	1	1	1
Sex	Hypothalamus/BothStatuses	132	50	82	RIN, Phase, Study	1	3	1
Sex	NucAcc/Controls	50	15	35	RIN, Phase	0	0	0
Sex	NucAcc/Cases	51	20	31	RIN, Phase	0	0	0
Sex	NucAcc/BothStatuses	193	85	108	RIN, Phase, Age_Death, Study, Obesity	77	76	57

### Sheet: miRNA_Filter_RIN6Braak4
Test	Sample_Set	N_total	N_control/hypo/male	N_case/NucAcc/female	Covariates	DESeq2_N_results	LIMMA_N_results	Overlap
Obesity	Hypothalamus/Male	10	3	7	RIN	0
Obesity	Hypothalamus/Female	17	9	8	RIN, Phase	0	0	0
Obesity	Hypothalamus/BothSexes	27	12	15	RIN, Phase	0	0	0
Obesity	NucAcc/Male	26	10	16	RIN, Phase	0	0	0
Obesity	NucAcc/Female	47	25	22	RIN, Phase	0	0	0
Obesity	NucAcc/BothSexes	73	35	38	RIN, Phase	0	0	0
BMI_last	Hypothalamus/Male	20	3	7	RIN, Phase		0
BMI_last	Hypothalamus/Female	27	9	8	RIN, Phase		0
BMI_last	Hypothalamus/BothSexes	47	12	15	RIN, Phase		0
BMI_last	NucAcc/Male	61	10	16	RIN, Phase		0
BMI_last	NucAcc/Female	76	25	22	RIN, Age_Death, Batch		0
BMI_last	NucAcc/BothSexes	137	35	38	RIN, Phase, Study, Sex		0
Brain_region	Controls/Male	13	3	10	RIN, Phase	118	167	110
Brain_region	Controls/Female	34	9	25	RIN, Phase	291	302	276
Brain_region	Controls/BothSexes	47	12	35	RIN, Phase	367	379	336
Brain_region	Cases/Male	23	7	16	RIN, Phase	97	107	87
Brain_region	Cases/Female	30	8	22	RIN, Phase	427	468	411
Brain_region	Cases/BothSexes	53	15	38	RIN, Phase	479	485	447
Brain_region	BothStatuses/Male	81	20	61	RIN, Phase	397	396	368
Brain_region	BothStatuses/Female	103	27	76	RIN, Phase	594	596	567
Brain_region	BothStatuses/BothSexes	184	47	137	RIN, Phase, Study	717	675	653
Sex	Hypothalamus/Controls	12	3	9	RIN	10
Sex	Hypothalamus/Cases	15	7	8	RIN, Phase	0	0	0
Sex	Hypothalamus/BothStatuses	47	20	27	RIN, Phase	1	1	1
Sex	NucAcc/Controls	35	10	25	RIN, Phase	0	0	0
Sex	NucAcc/Cases	38	16	22	RIN, Phase	1	2	1
Sex	NucAcc/BothStatuses	137	61	76	RIN, Phase, Study, Obesity	42	12	11
